# CRISPR-Cas9 based Mutagenesis in the Entomopathogenic Nematode *Steinernema hermaphroditum* and the Maintenance of Mutant Lines

**DOI:** 10.1101/2025.10.14.682448

**Authors:** Sally W. Ireri, Mengyi Cao

**Affiliations:** Division of Biosphere Sciences and Engineering, Carnegie Science, Pasadena, CA, USA

**Author notes:** Email address of the corresponding author: Mengyi Cao. Email address of the co-author: Sally W. Ireri.

## Abstract

Entomopathogenic nematodes (EPNs) from the genus *Steinernema* and *Heterorhabditis* form mutualistic relationships with symbiotic bacteria from the genus *Xenorhabdus* and *Photorhabdus*, respectively. Together, these nematode-bacterium pairs infect and kill insect hosts—primarily larvae from the orders *Lepidoptera* and *Coleoptera*. This tripartite interaction provides a powerful model for investigating the molecular mechanisms underlying mutualism and parasitism. A key step toward this goal is the development of a genetically tractable EPN. While RNAi has been applied in some EPN species, stable, transgenerational genetic tools remain limited. Here, we establish a robust CRISPR-Cas9 system in the emerging model *Steinernema hermaphroditum*, a species that is easily cultivated in both *in vivo* and *in vitro* conditions and amenable to gonadal microinjection. Notably, its hermaphroditic reproduction simplifies the generation of genetically stable mutant lines. We present a detailed protocol for efficient, targeted gene knockout via microinjection in *S. hermaphroditum*. As a proof-of-concept, we knocked out a conserved homologue, *unc-22*, which causes a twitching phenotype. The CRISPR-Cas9 based genome editing in *S. hermaphroditum* has potential to be used to express transgene, or to be adapted to other EPN species that are applicable to benefit agriculture.

**SUMMARY:** This article demonstrates CRISPR-Cas9 mediated genome engineering in *Steinernema hermaphroditum*, an entomopathogenic (EPN: insect-parasitic) nematode and an emerging genetic model. The described technology is useful for creating mutants allowing for the elucidation of gene functions in the nematode biology that is relevant to mutualistic and parasitic symbiosis.
