## Supplementary material for "CRISPR-Cas9 based Mutagenesis in the Entomopathogenic Nematode *Steinernema hermaphroditum* and the Maintenance of Mutant Lines": Materials list

### Sheet: sheet1
Name of Material/ Equipment	Company	Catalog Number	Comments/Description
CRISPR-Cas9
S. hermaphroditium genome	NCBI		https://www.ncbi.nlm.nih.gov/datasets/genome/GCA_030435675.1/
CRISPRScan			https://www.crisprscan.org/
sh-unc-22 Alt-R™ CRISPR-Cas9 crRNAs	IDT	N/A
Alt-R™ CRISPR-Cas9 tracrRNA	IDT	1072532
Alt-R™ S.p. Cas9 Nuclease V3	IDT	1081058
Nuclease Free Duplex Buffer	IDT	11-01-03-01
KCl	Sigma Aldrich	P9541
Microinjection
Borosilicate needles	World Precision Instrument	1B120F-4
Quartz needles	Sutter Instruments	QF100-70-10
Laser needle puller P-2000	Sutter	P-2000G
Soft platinum wire worm pick for microinjection	Surepure Chemetals	6824	Platinum 90%, Iridium 10% Alloy Wire, 0.002 inch diameter x 5 ft long
Hard platinum wire worm pick for daily maintenance	Tritech Research	PT-9901
Standard Needle Holder	Tritech Research	HI-7
Grip head set 4 size 1 needle holder	Calibre	EPE-5196083008	(paired with borosilicate needle 1B120F-4)
Micromanipulator Mounting Adapter for Zeiss Axio Observer and Axiovert 200	Tritech Research	NZ-19-2
Vertical Micromanipulator Mounting Adapter	Tritech Research	NR2
Cover glass for agarose pad	Brain research laboratories	#4860-1D	48 x 60 mm no1 thickness
Agarose	Fisher Scientific	16500500	Also used in genotyping
Halocarbon oil 700	Sigma Aldrich	H8898
FemtoJet™ 4x Microinjector with Grip head set 4 size 0 needle holder	Eppendorf/Calibre	5253000017
Microscope	Tritech	SMT1
Stereo microscope	Leica	Inveta 3
Microloader tip 2x96ST	Calibre	930001007
Pipette storage box	Sutter Instruments	BX10
NGM
Sodium chloride (NaCl)	VWR	SS0430	Also used in M9, Dark LB, LB Pyruvate plates
Gibco™ Bacto™ Peptone	Fisher Scientific	DF0118-17-0
Agar (80-100 Mesh)	Fisher Scientific	BP26411	Also used in LB Pyruvate plates
Cholesterol	VWR	433	5 mg/mL in ethanol
Calcium chloride (CaCl2)	Sigma Aldrich	C4901
Potassium phosphate, dibasic (K2HPO4)	Sigma Aldrich	P3786	KOH for NGM
Dark LB liquid and LB-pyrvate agar
Gibco™ Bacto™ Yeast Extract	Fisher Scientific	DF0127-17-9	Also used in Dark LB, LB Pyruvate plates
Gibco™ Bacto™ Tryptone	Fisher Scientific	DF0123-17-3	Also used in Dark LB, LB Pyruvate plates
Sodium pyruvate	Sigma Aldrich	P2256	Also used in LB Pyruvate plates
Strains
Steinernema hermaphroditum
Comamonas aquatica (DA1877)
Xenorhabdus griffiniae (HGB2511)
M9 buffer
Sodium phosphate, dibasic (Na2HPO4.7H20)	Sigma Aldrich	S9390
Potassium phosphate, monobasic (KH2PO4)	Sigma Aldrich	P5655	Also used in NGM
Magnesium sulfate (MgSO4)	Sigma Aldrich	M7506	Also used in NGM
Worm lysis buffer
Proteinase K	Sigma Aldrich	P6556
Potassium chloride (KCl)	Sigma Aldrich	793590
Tris	Fisher Scientific	AM9855G	pH 8.0
Magnesium chloride (MgCl2)	Sigma Aldrich	M8266
NP-40	Thermo Fisher Scientific	85124
Tween 20	Sigma Aldrich	P1379
Gelatin (2%)	Sigma Aldrich	G1393
Nematode maintenance
Trehalose	Cole-Parmer	EW-88195-99	0.08 M
Dimethyl Sulfoxide (DMSO)	Sigma-Aldrich	472301	0.5 M
Galleria melonella 5th instar larvae	GrubCo		https://www.grubco.com/index.cfm
Genotyping and sequencing
Gel loading dye	Thermo Fisher Scientific	B72
GelRed	Biotium	#41003
Gel imaging system	Azure400	AZI400-01
Inference of CRISPR edits (ICE)	Synthego	N/A	Software used to analyze Sanger sequences to identify indels
Nicotine	Sigma Aldrich	N3876
Genotyping primers: DNA oligo, 25 nmol	IDT	N/A
OneTaq MasterMix	NEB	M0486
DNA Clean and Concentrator-5	Zymo Research	D4014
